# Cyanamide-inducible expression of homing nuclease ^I-^*Sce*I for iterative genome engineering and parallel promoter characterisation in *Saccharomyces cerevisiae*

**DOI:** 10.1101/2024.03.26.586389

**Authors:** Liam McDonnell, Samuel Evans, Zeyu Lu, Mitch Suchoronczak, Jonah Leighton, Eugene Ordeniza, Blake Ritchie, Nik Valado, Niamh Walsh, James Antoney, Chengqiang Wang, Colin Scott, Robert Speight, Claudia E. Vickers, Bingyin Peng

**Affiliations:** Centre of Agriculture and the Bioeconomy, School of Biology and Environmental Science, Faculty of Science, Queensland University of Technology, Brisbane, QLD, 4000, Australia; ARC Centre of Excellence in Synthetic Biology, Australia; Australian Institute for Bioengineering and Nanotechnology (AIBN), The University of Queensland, Brisbane, QLD, 4072, Australia; School of Biology and Environmental Science, Faculty of Science, Queensland University of Technology, Brisbane, QLD, 4000, Australia; College of Life Sciences, Shandong Agricultural University, Taian, Shandong Province, 271018, People’s Republic of China; CSIRO Environment, Black Mountain Science and Innovation Park, Canberra, ACT 2601, Australia; Advanced Engineering Biology Future Science Platform, Commonwealth Scientific and Industrial Research Organisation (CSIRO), Black Mountain, ACT, 2601, Australia

## Abstract

In synthetic biology, microbial chasses including yeast *Saccharomyces cerevisiae* are iteratively engineered with increasing complexity and scale. Wet-lab genetic engineering tools are developed and optimised to facilitate strain construction but are often incompatible with each other due to shared regulatory elements, such as the galactose-inducible (*GAL*) promoter in *S. cerevisiae*. Here, we prototyped the cyanamide-induced ^I-^*Sce*I-mediated double-strand DNA breaks (DSBs) for selectable marker recycling in yeast metabolic engineering. We further combined cyanamide-induced ^I-^*Sce*I-mediated DSB and maltose-induced MazF-mediated negative selection for plasmid-free *in situ* promoter replacement, which simplified the molecular cloning procedure for promoter characterisation in *S. cerevisiae*. We then characterised three tetracycline-inducible promoters of differential strength, a non-leaky β-estradiol-inducible promoter, cyanamide-inducible *DDI2* promoter, bidirectional *MAL32/MAL31* promoters, and five pairs of bidirectional *GAL1/GAL10* promoters. Overall, alternative regulatory controls for genome engineering tools are important for the construction of complexed genotypes in microbial systems for synthetic biology and metabolic engineering applications.
