## Supplementary Information for "Cyanamide-inducible expression of homing nuclease ^I-^*Sce*I for iterative genome engineering and parallel promoter characterisation in *Saccharomyces cerevisiae*"

### Sheet: Sheet1
Saccharomyces cerevisiae strains used in this study.
Strain	Genotypes/phenotypes/construction processes	Reference/Figure
CEN.PK111-32D	MATa	[1]
CEN.PK113-5D	MATa	[1]
ILHA oQIE0	CEN.PK111-32D derivative; ho(0, 1827)::Tsynth3<I-SceI<PDDI2-Repeat1-I-SceIsite-PAgTEF1>Hph>TCYC1>I-sceIsite-Repeat1	This work, Figure 1A
ILHA oQIE1	ILHA oQIE0 derivative; ho(0, 1827)::Tsynth3<I-SceIsite<PDDI2-Repeat1	This work, Figure 1A
ILHA oQIE2	ILHA oQIE1 derivative; GAL80(-111, -1)::Repeat40bp-PAgTEF1>KanMX4>TAgTEF1-I-SceIsite-Repeat40bp-PHAC1>TetR>TUP1>PABF1- PTEF1+[4×TetO]	This work, Figure 1B
ILHA oQIE3	ILHA oQIE2 derivative; GAL80(-111, -1)::Repeat40bp-PHAC1>TetR>TUP1>PABF1- PTEF1+[4×TetO]	This work, Figure 1B
ILHA oQR36	CEN.PK113-5D derivative; ho(0, 1827)::PADR1>LmrR>SV40NSL>MIG1C>TMIG1/YGL036W<VP16A<hER<Zif268-Repeat2-I-SceIsite-PAgTEF1>TCYC1>I-SceIsite-Repeat2-PDDI2>I-SceI>Tsynth3-PHAC1>TetR>HPV16LNLS>TUP1>TABF1	This work
ILHA oQR36o	ILHA oQR36 derivative; ho(0, 1827)::PADR1>LmrR>SV40NSL>MIG1C>TMIG1/YGL036W<VP16A<hER<Zif268-Repeat2-PDDI2>I-SceI>Tsynth3-PHAC1>TetR>HPV16LNLS>TUP1>TABF1	This work
ILHA oQR36Easy6R	ILHA oQR36o derivative; ura3(0, 3)::KlURA3>TKlURA3-TPGK1<yEGFP-I-SceIsite-PAgTEF>KanMX4>TAgTEF-PMAL32>MazF[+RPL28 intron]	This work, Supplementary Figure 1- @pILGFPEasy6R background strain
ILHA oQR36Easy8R	ILHA oQR36o derivative; ura3(0, 3)::KlURA3>TKlURA3-TPGK1<yEGFP-I-SceIsite-PAgTEF>KanMX4>TAgTEF-PMAL32>MazF[+RPL28 intron]-E2Crimson>TTPI1	This work, Supplementary Figure 1- @pILGFPEasy8R background strain
ILHA oEasy9R	ILHA oQR36o derivative; ura3(0, 3)::KlURA3>TKlURA3-TPGK1<yEGFP-I-SceIsite-PAgTEF>KanMX4>TAgTEF-PMAL32>MazF[+RPL28 intron]-E2Crimson>TTPI1-PDDI2>I-SceI>Tsynth3	This work, Supplementary Figure 2- background strain
Plasmids used in this study
Plasmid Name	Properties	Reference/Figure
pJE13HD7	pUC19 derivative; HO(-253, -1)-Repeat1-I-SceI-PAgTEF1>Hph(partial)	[2]
pITEu2	pUC19 derivative; HO(-253, -1)-Repeat2-I-SceI-PAgTEF1>Hph(partial)	[2]
pITEdv1	pUC19 derivative; Hph>TCYC1>I-sceI-Repeat1-HO(1828, 1979)	[2]
pITESceIcmd	pJE13HD7 derivative; HO(-253, -1)-Tsynth3<I-SceI<PDDI2-Repeat1-ISceI-PAgTEF1>Hph(partial)	This work, Figure 1A
pIRTetR-GAL80	gal80Arm1-Repeat40bp-PAgTEF1>KanMX4>TAgTEF1-I-SceI-Repeat40bp-PHAC1>TetR>TUP1>PABF1- PTEF1+[4×TetO]>GAL80Arm2	[3], Addgene #185853, Figure 1B
pIMVAd39K	pIMVAd39T (Addgene #98303) [4] derivative; pdc5(−277, −32)-PGAL2 >ERG12>TNAT5 –PTEF2 >ERG8>TIDP1 –TPRM9 <MVD1<PADH2 –TRPL15A <IDI1<PTEF1-ABRepeat-I-SceI-PAgTEF1>KanMX4>TAgTEF1-I-SceI-ABRepeat-pdc5(95,373)	This work, Figure 1C
pIMVAu1K	pIMVAu1 (Addgene #98301) [4] derivative; HMG2(−309, −153)--ABRepeat-I-SceI-PAgTEF1>KanMX4>TAgTEF1-I-SceI-ABRepeat-TEFM1 <EfmvaS<PGAL1–PGAL10>ACS2>TACS2–PGAL2>EfmvaE>TEBS1–P GAL7>HMG2K6R(1, 292)	This work, Figure 1C
pJQR3	pITEu2 derivative; HO(-253, -1)-PADR1>LmrR>SV40NSL>MIG1C>TMIG1/YGL036W<VP16A<hER<Zif268-Repeat2-I-SceI-PAgTEF1>Hph(partial)	This work
pToxEXPR6	pUC19 derivative; Hph>TCYC1>I-sceI-Repeat2-PDDI2>I-SceI>Tsynth3-PHAC1>TetR>HPV16LNLS>TUP1>TABF1-HO(1828, 1979)	This work
pILGFPEasy6R	pUC19 derivative; URA3(-162, -1)-KlURA3>TKlURA3-TPGK1<yEGFP-I-SceIsite-PAgTEF>KanMX4>TAgTEF-PMAL32>MazF[+RPL28 intron]-URA3(4, 191)	This work, Figure 2, Supplementary Figure 1
pILGFPEasy8R	pUC19 derivative; URA3(-162, -1)-KlURA3>TKlURA3-TPGK1<yEGFP-I-SceIsite-PAgTEF>KanMX4>TAgTEF-PMAL32>MazF[+RPL28 intron]-E2Crimson>TTPI1-URA3(4, 191)	This work, Figure 2, Supplementary Figure 1
pILGFPEasy9R	pILGFPEasy8R derivative; URA3(-162, -1)-KlURA3>TKlURA3-TPGK1<yEGFP-I-SceIsite-PAgTEF>KanMX4>TAgTEF-PMAL32>MazF[+RPL28 intron]-E2Crimson>TTPI1-PDDI2>I-SceI>Tsynth3-URA3(4, 191)	This work, Supplementary Figure 2
Primers used in yeast colony PCR
Primer	Sequence (5'->3')	Usuage
PHOvISceIs	GTACCTACTACTTTGAATTGTACTACC	Used in yeast colony PCR in Figure 1A - oQIE0 & oQIE1
PHOvISceIa	TACAAACTGCCGAACACTATCTCC
CVPITEScAHOdowna	CTATGACCATGATTACGCCGCATGCGTTTAAACAAATCAGTGCCGGTAAC
CVPITEScAdHOHphs	AAAAGTAAAATTTAATATTTTGGATGAAAAAAAAGTTACGCTAGGGATAACAG
PGAL80uarms	GTAAAACGACGGCCAGTGAATTCGTTTAAACGGCCGCCTCTGCCATG	Used in yeast colony PCR in Figure 1B - oQIE2 & oQIE3
PGAL80darma	GATTACGCCAAGCTTGCATGCGTTTAAACCATTGCATTTATCCTGG
PMDABF1ts	GGTATTGATGAATACGGTGGTTAACCTGCAGGATACCCAGTTGAGAAGACG
PAFHAC1pa2	CCTGCCGGTATAATCGAGTCCATGATCCGCGGAGTGGCGGTTG
Pd39TKana	CATAAAGCTTATCCAAAAGAGATTTAAATAGGCCACTAGTGGATCTG	Used in yeast colony PCR in Figure 1C for verification of the KanMX4 marker removal in pIMVAd39K construct
Q2F5	GTTTAGTTGAGAGTTTCATGCTGACGTCTTTGTAATTAAAACTTAGATTAGATTGC
PMVdHMGps	GTACAAATATCATAAAAAAAGAGAATCTTTGTTTAAACATATCAGAAGGCCGTT	Used in yeast colony PCR in Figure 1C for verification of the KanMX4 marker removal in pIMVAu1K construct
CVPDMEFM1tsR	GATCCGGAAACTTATCTTGATAAATAA CTTTGATCTGTAGCCTAAGTATA
Peasy6Promotera	ACCATCTAATTCAACCAAAATTGGGACAACACCAGTGAATAATTCTTCACCTTTAGACAT	Used in yeast clony PCR in Supplementary Figure 1 & 2
PvURA3ta	TGCCCATTCTGCTATTCTGTATACACCCGC
The CYC1core[4×Z268+1×LmrO] promoter	GGGCCCCTACCTGAATCTAAGGCGTGGGCGaattggtGCGTGGGCGtaagcgggggcggGCGTGGGCGtaGCGTGGGCGTTCCTCCAATTTAGACCAGTCTATATATTATCATTCGATCCGCCAGGCGTGTATATATAGCGTGGATGGCCAGGCAACTTTAGTGCTGACACATACAGGCATATATATATGTGTGCGACGACACATGATCATATGGCATGCATGTGCTCTGTATGTATATAAAACTCTTGTTTTCTTCTTTTCTCTAAATATTCTTTCCTTATACATTAGGACCTTTGCAGCATAAATTACTATACTTCTATAGACACACAAACGGATCCAAA
References
[1]
[2]
